# Screening and characterization of 133 physiologically-relevant environmental chemicals for reproductive toxicity

**DOI:** 10.1101/2024.03.22.584808

**Authors:** Gurugowtham Ulaganathan, Hui Jiang, Noah Canio, Ashwini Oke, Sujit Silas Armstrong, Dimitri Abrahamsson, Julia R. Varshavsky, Juleen Lam, Courtney Cooper, Joshua F. Robinson, Jennifer C. Fung, Tracey J. Woodruff, Patrick Allard

## Abstract

Reproduction is a functional outcome that relies on complex cellular, tissue, and organ interactions that span the developmental period to adulthood. Thus, the assessment of its disruption by environmental chemicals is remarkably painstaking in conventional toxicological animal models and does not scale up to the number of chemicals present in our environment and requiring testing.

We adapted a previously described low-throughput *in vivo* chromosome segregation assay using *C. elegans* predictive of reproductive toxicity and leveraged available public data sources (ToxCast, ICE) to screen and characterize 133 physiologically-relevant chemicals in a high-throughput manner. The screening outcome was further validated in a second, independent *in vivo* assay assessing embryonic viability. In total, 13 chemicals were classified as reproductive toxicants with the two most active chemicals belonging to the large family of Quaternary Ammonium Compounds (QACs) commonly used as disinfectants but with limited available reproductive toxicity data. We compared the results from the *C. elegans* assay with ToxCast *in vitro* data compiled from 700+ cell response assays and 300+ signaling pathways-based assays. We did not observe a difference in the bioactivity or in average potency (AC50) between the top and bottom chemicals. However, the intended target categories were significantly different between the classified chemicals with, in particular, an over-representation of steroid hormone targets for the high Z-score chemicals.

Taken together, these results point to the value of *in vivo* models that scale to high-throughput level for reproductive toxicity assessment and to the need to prioritize the assessment of QACs impacts on reproduction.
