## Supplemental Table 1 for "Screening and characterization of 133 physiologically-relevant environmental chemicals for reproductive toxicity"

### Sheet: 10uM
Chemicals 10uM CAS	Chemicals 10uM Name	Chemicals 10uM Z-score
25155-18-4	Methylbenzethonium chloride	6.65914
139-07-1	Benzyldimethyldodecylammonium chloride	2.78478
7173-51-5	Didecyldimethylammonium chloride	1.59555
68694-11-1	Triflumizole	1.52417
29761-21-5	Isodecyl diphenyl phosphate (IDDP)	0.690896
298-00-0	Parathion-methyl	0.558437
300-76-5	Dibrom® (NALED, Dimethyl-1,2-dibromo-2,2-dichlorethyl phosphate)	0.532899
131341-86-1	Fludioxonil	0.458037
13674-84-5	Tris(1-chloro-2-propyl) phosphate (TCiPP)	0.370439
60168-88-9	Fenarimol	0.336407
148-79-8	Thiabendazole	0.308538
127-18-4	Perchloroethylene	0.299657
79-94-7	3,3',5,5-Tetrabromobisphenol A (TBBPA)	0.298031
13252-13-6	Gen-X Undecafluoro-2-methyl-3-oxahexanoic acid	0.234305
134237-52-8	Gamma-HBCD	0.15648
3380-34-5	Triclosan	0.146656
3383-96-8	Temephos	0.0914568
78-51-3	Tris(2-butoxyethyl) phosphate (TBOEP)	0.0492012
134-62-3	N,N-Diethyl-meta-toluamide (DEET)	0.0327259
126833-17-8	Fenhexamid	0.0236483
298-07-7	Bis(2-ethylhexyl) phosphate	0.0095924
114369-43-6	Fenbuconazole	-0.0472487
94361-06-5	Cyproconazole	-0.126229
115-29-7	Endosulfan	-0.138957
1330-78-5	Tricresyl phosphate	-0.141963
161050-58-4	Methoxyfenozide	-0.168527
62-73-7	Dichlorvos	-0.17191
90-43-7	2-Phenylphenol	-0.177559
128-44-9	Sodium saccharin	-0.179448
58-08-2	Caffeine	-0.203883
10108-64-2	Cadmium chloride	-0.216214
122-18-9	Benzylhexadecyldimethylammonium chloride	-0.231161
115-96-8	Tris(2-chloroethyl) phosphate (TCEP)	-0.232637
80-05-7	Bisphenol A (BPA)	-0.258125
26444-49-5	Cresyl diphenyl phosphate (CDP)	-0.261962
26248-87-3	Tris(3-chloropropyl) phosphate (TCiPP) (TCPP)	-0.278316
53112-28-0	Pyrimethanil	-0.289692
375-95-1	Perfluorononanoic acid	-0.294215
108-78-1	Melamine	-0.366719
2528-16-7	Monobenzyl phthalate (MBzP)	-0.38466
307-24-4	Perfluorohexanoic acid	-0.399879
32426-11-2	Octyl decyl dimethyl ammonium chloride	-0.402793
2528-38-3	Tripentyl phosphate (TPeP)	-0.408487
15619-48-4	1-(Benzyl)quinolinium chloride	-0.410478
101-21-3	Chlorpropham	-0.419713
51-28-5	2,4-Dinitrophenol	-0.423453
59-66-5	Acetazolamide	-0.433028
175013-18-0	Pyraclostrobin	-0.436372
101200-48-0	Tribenuron methyl	-0.468879
1763-23-1	Perfluorooctanesulfonic acid	-0.474405
111-76-2	Ethylene glycol butyl ether (EGBE)	-0.493188
99-30-9	Dichloran	-0.523137
3194-55-6	Hexabromocyclododecane (HBCD); Cyclic Aliphatic Bromide Cluster	-0.532067
52645-53-1	Permethrin	-0.558009
13674-87-8	Tris(1,3-dichloro-2-propyl) phosphate (TDCIPP)	-0.562124
121-75-5	Malathion	-0.578657
302-79-4	Retinoic Acid (all-trans-retinoic acid, RA)	-0.654869
335-76-2	perfluorodecanoic acid	-0.760359
1119-97-7	Tetradonium bromide (Myristyltrimethylammonium bromide)	-0.760359
75-09-2	Methylene Chloride	-0.760359
375-73-5	Perfluorobutanesulfonic acid (PFBS)	-0.760359

### Sheet: 30uM
Chemicals 30uM CAS	Chemicals 30uM Name	Chemicals 30uM Z-score
139-07-1	Benzyldimethyldodecylammonium chloride	7.52545
25155-18-4	Methylbenzethonium chloride	6.71455
148-79-8	Thiabendazole	2.29059
7173-51-5	Didecyldimethylammonium chloride	1.39632
115-32-2	Dicofol	1.0304
68694-11-1	Triflumizole	0.959843
333-41-5	Diazinon	0.857304
868-85-9	Dimethyl hydrogen phosphite	0.742229
32426-11-2	Octyl decyl dimethyl ammonium chloride	0.684681
69-72-7	Salicylic acid	0.666106
1918-00-9	Dicamba	0.631148
79-14-1	Glycolic acid	0.629555
3380-34-5	Triclosan	0.412463
26040-51-7	Bis(2-ethylhexyl) tetrabromopthalate (BEH-TEBP)	0.384249
94361-06-5	Cyproconazole	0.344926
27314-13-2	Norflurazon	0.274426
58-08-2	Caffeine	0.264142
51-03-6	Piperonyl butoxide	0.252268
10108-64-2	Cadmium chloride	0.168294
2528-38-3	Tripentyl phosphate (TPeP)	0.159632
183658-27-7	2-ethylhexyl-2,3,4,5-tetrabromobenzoate (EH-TBB)	0.144976
375-95-1	Perfluorononanoic acid	0.126865
29761-21-5	Isodecyl diphenyl phosphate (IDDP)	0.122002
101-21-3	Chlorpropham	0.104926
15619-48-4	1-(Benzyl)quinolinium chloride	0.0983112
1763-23-1	Perfluorooctanesulfonic acid	0.0980915
872-50-4	N-Methylpyrolidone	0.0902462
513-02-0	Triisopropyl phosphate (TIDPP)	0.0800111
59-66-5	Acetazolamide	0.0581954
813-78-5	Dimethyl phosphate (mono & di)	0.0456797
23135-22-0	Oxamyl	0.0380099
375-73-5	Perfluorobutanesulfonic acid (PFBS)	0.0376364
625-45-6	Methoxyacetic acid	0.0191241
34014-18-1	Tebuthiuron	0.00902997
127-07-1	Hydroxyurea	-0.0062484
56-23-5	Carbon Tetrachloride	-0.019317
115-29-7	Endosulfan	-0.0266283
126833-17-8	Fenhexamid	-0.0300002
134237-52-8	Gamma-HBCD	-0.0452217
1330-78-5	Tricresyl phosphate	-0.0489312
60168-88-9	Fenarimol	-0.057507
181274-15-7	Propoxycarbazone sodium	-0.0627999
175013-18-0	Pyraclostrobin	-0.0670608
2528-16-7	Monobenzyl phthalate (MBzP)	-0.0815449
302-79-4	Retinoic Acid (all-trans-retinoic acid, RA)	-0.0966553
23103-98-2	Pirimicarb	-0.109728
298-07-7	Bis(2-ethylhexyl) phosphate	-0.126248
57-55-6	Propylene glycol	-0.134683
78-30-8	Tri-o-tolyl-phosphate (phosphite) (TOTP)	-0.136577
134-62-3	N,N-Diethyl-meta-toluamide (DEET)	-0.139749
79-01-6	Trichloroethylene	-0.16263
1119-97-7	Tetradonium bromide (Myristyltrimethylammonium bromide)	-0.166809
62-73-7	Dichlorvos	-0.16934
101200-48-0	Tribenuron methyl	-0.170431
131-70-4	Monobutyl phthalate (MBP)	-0.181416
115-86-6	Triphenyl phosphate (TPHP)	-0.183222
67-56-1	Methanol	-0.191726
79-94-7	3,3',5,5-Tetrabromobisphenol A (TBBPA)	-0.193278
161050-58--4	Methoxyfenozide	-0.198692
75-09-2	Methylene Chloride	-0.205062
13674-87-8	Tris(1,3-dichloro-2-propyl) phosphate (TDCIPP)	-0.236069
126-73-8	Tri-n-butyl phosphate (TnBP)	-0.238796
298-00-0	Parathion-methyl	-0.240091
122-18-9	Benzylhexadecyldimethylammonium chloride	-0.241526
54-95-5	D,L-3-hydroxy-3-ethyl-3-phenylpropionamide (HEPP)	-0.248404
126-72-7	Tris(2,3-dibromopropyl) phosphate (TDBPP)	-0.250633
115-96-8	Tris(2-chloroethyl) phosphate (TCEP)	-0.25842
81406-37-3	Fluroxypyr-meptyl	-0.277303
82558-50-7	Isoxaben	-0.291733
131341-86-1	Fludioxonil	-0.301381
252237-40-4	Perfluorooctylphosphonic acid	-0.309975
22781-23-3	Bendiocarb	-0.321742
26248-87-3	Tris(3-chloropropyl) phosphate (TCiPP) (TCPP)	-0.34009
106-94-5	1-Bromopropane	-0.340688
80-05-7	Bisphenol A (BPA)	-0.346608
99-30-9	Dichloran	-0.352315
632-79-1	Tetrabromophthalic anhydride	-0.360962
51-28-5	2,4-Dinitrophenol	-0.362337
128-44-9	Sodium saccharin	-0.382078
78-51-3	Tris(2-butoxyethyl) phosphate (TBOEP)	-0.387663
78-40-0	Tri-ethyl phosphate (TEP)	-0.395451
5436-43-1	2,2-4,4-Tetrabromodiphenyl ether (BDE-47)	-0.398186
335-76-2	perfluorodecanoic acid	-0.402192
1241-94-7	Ethylhexyl diphenyl phosphate (EDP, DPEHP)	-0.406396
107-21-1	Ethylene glycol	-0.423024
4376-20-9	Mono-2-Ethylhexyl phthalate (MEHP)	-0.451068
114369-43-6	Fenbuconazole	-0.470153
3383-96-8	Temephos	-0.473386
300-76-5	Dibrom® (NALED, Dimethyl-1,2-dibromo-2,2-dichlorethyl phosphate)	-0.484681
53112-28-0	Pyrimethanil	-0.485897
512-56-1	Trimethyl phosphate (TMP)	-0.500464
117-81-7	Di-ethylhexyl phthalate (DEHP)	-0.510928
56803-37-3	tert-butylphenyl diphenyl phosphate (BPDP)	-0.521108
3194-55-6	Hexabromocyclododecane (HBCD); Cyclic Aliphatic Bromide Cluster	-0.537398
26444-49-5	Cresyl diphenyl phosphate (CDP)	-0.546594
375-85-9	Perfluoroheptanoic acid	-0.554836
2706-90-3	Perfluoro-n-pentanoic acid	-0.55579
335-67-1	Perfluorooctanoic acid (PFOA)	-0.563619
95737-68-1	Pyriproxifen	-0.571625
127-18-4	Perchloroethylene	-0.577401
13252-13-6	Gen-X Undecafluoro-2-methyl-3-oxahexanoic acid	-0.611645
13674-84-5	Tris(1-chloro-2-propyl) phosphate (TCiPP)	-0.624618
307-24-4	Perfluorohexanoic acid	-0.631068
121-75-5	Malathion	-0.633131
108-78-1	Melamine	-0.683389
87-83-2	Pentabromotoluene (PBT)	-0.696257
52645-53-1	Permethrin	-0.7351
111-76-2	Ethylene glycol butyl ether (EGBE)	-0.760019
563-04-2	Tri-m-tolyl-phosphate (TMTP)	-0.762394
84087-01-4	Quinclorac	-0.812194
90-43-7	2-Phenylphenol	-0.835403

### Sheet: 50uM
Chemicals 50uM CAS	Chemicals 50uM Name	Chemicals 50uM Z-score
25155-18-4	Methylbenzethonium chloride	7.72694
139-07-1	Benzyldimethyldodecylammonium chloride	0.830889
7173-51-5	Didecyldimethylammonium chloride	0.731391
3380-34-5	Triclosan	0.541112
90-43-7	2-Phenylphenol	0.527326
68694-11-1	Triflumizole	0.312115
26248-87-3	Tris(3-chloropropyl) phosphate (TCiPP) (TCPP)	0.228419
62-73-7	Dichlorvos	0.193672
59-66-5	Acetazolamide	0.155813
80-05-7	Bisphenol A (BPA)	0.127835
101-21-3	Chlorpropham	0.100782
114369-43-6	Fenbuconazole	0.0964946
32426-11-2	Octyl decyl dimethyl ammonium chloride	0.0857562
375-73-5	Perfluorobutanesulfonic acid (PFBS)	0.000316794
300-76-5	Dibrom® (NALED, Dimethyl-1,2-dibromo-2,2-dichlorethyl phosphate)	-0.0185371
58-08-2	Caffeine	-0.0490003
375-95-1	Perfluorononanoic acid	-0.0514802
94361-06-5	Cyproconazole	-0.0770319
128-44-9	Sodium saccharin	-0.0882946
3383-96-8	Temephos	-0.0968967
10108-64-2	Cadmium chloride	-0.108409
148-79-8	Thiabendazole	-0.112301
134-62-3	N,N-Diethyl-meta-toluamide (DEET)	-0.116211
131341-86-1	Fludioxonil	-0.121415
307-24-4	Perfluorohexanoic acid	-0.131264
75-09-2	Methylene Chloride	-0.145674
126833-17-8	Fenhexamid	-0.148212
1330-78-5	Tricresyl phosphate	-0.166324
127-18-4	Perchloroethylene	-0.178852
51-28-5	2,4-Dinitrophenol	-0.180043
78-51-3	Tris(2-butoxyethyl) phosphate (TBOEP)	-0.180779
121-75-5	Malathion	-0.195972
52645-53-1	Permethrin	-0.198505
122-18-9	Benzylhexadecyldimethylammonium chloride	-0.228554
13252-13-6	Gen-X Undecafluoro-2-methyl-3-oxahexanoic acid	-0.234803
108-78-1	Melamine	-0.234827
79-94-7	3,3',5,5-Tetrabromobisphenol A (TBBPA)	-0.237218
53112-28-0	Pyrimethanil	-0.238186
175013-18-0	Pyraclostrobin	-0.242144
134237-52-8	Gamma-HBCD	-0.24359
2528-38-3	Tripentyl phosphate (TPeP)	-0.244106
115-29-7	Endosulfan	-0.245416
29761-21-5	Isodecyl diphenyl phosphate (IDDP)	-0.254
298-07-7	Bis(2-ethylhexyl) phosphate	-0.259277
3194-55-6	Hexabromocyclododecane (HBCD); Cyclic Aliphatic Bromide Cluster	-0.262285
298-00-0	Parathion-methyl	-0.263067
101200-48-0	Tribenuron methyl	-0.264778
161050-58--4	Methoxyfenozide	-0.267427
99-30-9	Dichloran	-0.268392
60168-88-9	Fenarimol	-0.286272
13674-84-5	Tris(1-chloro-2-propyl) phosphate (TCiPP)	-0.29007
115-96-8	Tris(2-chloroethyl) phosphate (TCEP)	-0.297557
15619-48-4	1-(Benzyl)quinolinium chloride	-0.31882
26444-49-5	Cresyl diphenyl phosphate (CDP)	-0.333012
1763-23-1	Perfluorooctanesulfonic acid	-0.353858
13674-87-8	Tris(1,3-dichloro-2-propyl) phosphate (TDCIPP)	-0.422526
2528-16-7	Monobenzyl phthalate (MBzP)	-0.425218
111-76-2	Ethylene glycol butyl ether (EGBE)	-0.42828
302-79-4	Retinoic Acid (all-trans-retinoic acid, RA)	-0.429699
1119-97-7	Tetradonium bromide (Myristyltrimethylammonium bromide)	-0.486458

### Sheet: 100uM
Chemicals 100uM CAS	Chemicals 100uM Name	Chemicals 100uM Z-score
27314-13-2	Norflurazon	6.34793
25155-18-4	Methylbenzethonium chloride	5.41434
148-79-8	Thiabendazole	3.54854
139-07-1	Benzyldimethyldodecylammonium chloride	2.25191
300-76-5	Dibrom® (NALED, Dimethyl-1,2-dibromo-2,2-dichlorethyl phosphate)	1.82988
375-95-1	Perfluorononanoic acid	1.66874
333-41-5	Diazinon	1.41618
68694-11-1	Triflumizole	1.19881
90-43-7	2-Phenylphenol	1.05086
80-05-7	Bisphenol A (BPA)	1.00201
7173-51-5	Didecyldimethylammonium chloride	0.946702
872-50-4	N-Methylpyrolidone	0.848892
78-51-3	Tris(2-butoxyethyl) phosphate (TBOEP)	0.755801
3380-34-5	Triclosan	0.753463
69-72-7	Salicylic acid	0.728487
87-83-2	Pentabromotoluene (PBT)	0.679714
1918-00-9	Dicamba	0.640536
94361-06-5	Cyproconazole	0.613388
127-07-1	Hydroxyurea	0.585924
513-02-0	Triisopropyl phosphate (TIDPP)	0.456626
58-08-2	Caffeine	0.409519
127-18-4	Perchloroethylene	0.399537
79-94-7	3,3',5,5-Tetrabromobisphenol A (TBBPA)	0.360351
181274-15-7	Propoxycarbazone sodium	0.351051
26040-51-7	Bis(2-ethylhexyl) tetrabromopthalate (BEH-TEBP)	0.339778
115-32-2	Dicofol	0.316376
51-03-6	Piperonyl butoxide	0.307737
2528-38-3	Tripentyl phosphate (TPeP)	0.280067
51-28-5	2,4-Dinitrophenol	0.248708
106-94-5	1-Bromopropane	0.245201
3383-96-8	Temephos	0.198294
107-21-1	Ethylene glycol	0.157897
114369-43-6	Fenbuconazole	0.0480601
375-73-5	Perfluorobutanesulfonic acid (PFBS)	0.0313766
23103-98-2	Pirimicarb	0.0227783
101200-48-0	Tribenuron methyl	-0.00521153
81406-37-3	Fluroxypyr-meptyl	-0.0130785
59-66-5	Acetazolamide	-0.0186027
62-73-7	Dichlorvos	-0.0670225
121-75-5	Malathion	-0.0807728
375-85-9	Perfluoroheptanoic acid	-0.0866519
10108-64-2	Cadmium chloride	-0.0940484
54-95-5	D,L-3-hydroxy-3-ethyl-3-phenylpropionamide (HEPP)	-0.0967541
126-73-8	Tri-n-butyl phosphate (TnBP)	-0.134616
4376-20-9	Mono-2-Ethylhexyl phthalate (MEHP)	-0.14381
335-67-1	Perfluorooctanoic acid (PFOA)	-0.170722
115-96-8	Tris(2-chloroethyl) phosphate (TCEP)	-0.17561
298-07-7	Bis(2-ethylhexyl) phosphate	-0.208798
252237-40-4	Perfluorooctylphosphonic acid	-0.21575
632-79-1	Tetrabromophthalic anhydride	-0.224917
131341-86-1	Fludioxonil	-0.22883
126833-17-8	Fenhexamid	-0.23742
134237-52-8	Gamma-HBCD	-0.23993
126-72-7	Tris(2,3-dibromopropyl) phosphate (TDBPP)	-0.249866
108-78-1	Melamine	-0.277139
29761-21-5	Isodecyl diphenyl phosphate (IDDP)	-0.301198
57-55-6	Propylene glycol	-0.303168
512-56-1	Trimethyl phosphate (TMP)	-0.307423
122-18-9	Benzylhexadecyldimethylammonium chloride	-0.3196
75-09-2	Methylene Chloride	-0.320873
84087-01-4	Quinclorac	-0.346026
13674-87-8	Tris(1,3-dichloro-2-propyl) phosphate (TDCIPP)	-0.350506
56803-37-3	tert-butylphenyl diphenyl phosphate (BPDP)	-0.355009
101-21-3	Chlorpropham	-0.356948
99-30-9	Dichloran	-0.384895
128-44-9	Sodium saccharin	-0.403097
34014-18-1	Tebuthiuron	-0.409965
13252-13-6	Gen-X Undecafluoro-2-methyl-3-oxahexanoic acid	-0.412488
131-70-4	Monobutyl phthalate (MBP)	-0.414646
78-30-8	Tri-o-tolyl-phosphate (phosphite) (TOTP)	-0.417132
1330-78-5	Tricresyl phosphate	-0.418831
67-56-1	Methanol	-0.42187
563-04-2	Tri-m-tolyl-phosphate (TMTP)	-0.423995
15619-48-4	1-(Benzyl)quinolinium chloride	-0.427858
813-78-5	Dimethyl phosphate (mono & di)	-0.42946
26444-49-5	Cresyl diphenyl phosphate (CDP)	-0.431619
79-14-1	Glycolic acid	-0.438248
5436-43-1	2,2-4,4-Tetrabromodiphenyl ether (BDE-47)	-0.47603
161050-58--4	Methoxyfenozide	-0.499188
868-85-9	Dimethyl hydrogen phosphite	-0.506264
175013-18-0	Pyraclostrobin	-0.523376
115-86-6	Triphenyl phosphate (TPHP)	-0.537296
1763-23-1	Perfluorooctanesulfonic acid	-0.543018
53112-28-0	Pyrimethanil	-0.543975
56-23-5	Carbon Tetrachloride	-0.548132
26248-87-3	Tris(3-chloropropyl) phosphate (TCiPP) (TCPP)	-0.551996
115-29-7	Endosulfan	-0.55886
52645-53-1	Permethrin	-0.561942
23135-22-0	Oxamyl	-0.570725
1241-94-7	Ethylhexyl diphenyl phosphate (EDP, DPEHP)	-0.576515
302-79-4	Retinoic Acid (all-trans-retinoic acid, RA)	-0.586138
2528-16-7	Monobenzyl phthalate (MBzP)	-0.614814
32426-11-2	Octyl decyl dimethyl ammonium chloride	-0.623213
79-01-6	Trichloroethylene	-0.625321
78-40-0	Tri-ethyl phosphate (TEP)	-0.630141
3194-55-6	Hexabromocyclododecane (HBCD); Cyclic Aliphatic Bromide Cluster	-0.635415
134-62-3	N,N-Diethyl-meta-toluamide (DEET)	-0.645587
60168-88-9	Fenarimol	-0.662466
625-45-6	Methoxyacetic acid	-0.698887
2706-90-3	Perfluoro-n-pentanoic acid	-0.710631
117-81-7	Di-ethylhexyl phthalate (DEHP)	-0.721561
183658-27-7	2-ethylhexyl-2,3,4,5-tetrabromobenzoate (EH-TBB)	-0.746081
307-24-4	Perfluorohexanoic acid	-0.786454
111-76-2	Ethylene glycol butyl ether (EGBE)	-0.786606
298-00-0	Parathion-methyl	-0.791205
13674-84-5	Tris(1-chloro-2-propyl) phosphate (TCiPP)	-0.792781
1119-97-7	Tetradonium bromide (Myristyltrimethylammonium bromide)	-0.864418
95737-68-1	Pyriproxifen	-1.04723
82558-50-7	Isoxaben	-1.05805
22781-23-3	Bendiocarb	-1.08986
335-76-2	perfluorodecanoic acid	-1.21965

### Sheet: Lower concentration chemicals
Chemicals CAS	Chemicals Name
118134-30-8	Spiroxamine	Concentration tested	9.3uM	27.9uM	46.5uM	93uM
		Z-core	-0.431058	0.0330564	-0.315199	-0.0240948
112281-77-3	Tetraconazole	Concentration tested	9uM	27uM	45uM	90uM
		Z-core	-0.369829	-0.574756	-0.574756	-1.12492
5436-43-1	2,2-4,4-Tetrabromodiphenyl ether (BDE-47)	Concentration tested		3uM		10uM
		Z-core		-0.398186		-0.47603
25637-99-4	Cyclic Aliphatic Bromide Cluster	Concentration tested		3uM		10uM
		Z-core		-0.530926		0.281409
7758-95-4	Lead Chloride	Concentration tested		3uM		10uM
		Z-core		-0.40089		-0.550022
60348-60-9	2,2-,4,4-,5-Penta-bromodiphenyl ether BDE NO. 99	Concentration tested		3uM		10uM
		Z-core		-0.344576		-0.1962
7398-69-8	Dimethyldiallylammonium chloride	Concentration tested	1um	3uM	5uM	10uM
		Z-core	-0.394033	0.0485784	-0.161469	-0.342919
1610-18-0	Prometon	Concentration tested		3uM		10uM
		Z-core		-0.135028		-1.21965
134237-51-7	Beta-HBCD	Concentration tested	1um	3uM	5uM	10uM
		Z-core	-0.122893	-0.183134	-0.30821	0.0966716
78-33-1	tri-p-tert-butylphenyl phosphate (ttBPP)	Concentration tested		3uM		10uM
		Z-core		1.13735		-0.523046
67375-30-8	alpha-Cypermethrin	Concentration tested	1um	3uM	5uM	10uM
		Z-core	-0.221019	0.513401	-0.0232189	0.230045
50594-66-6	Acifluorfen	Concentration tested		3uM		10uM
		Z-core		-0.131035		0.118655
134237-50-6	Alpha-HBCD	Concentration tested		3uM		10uM
		Z-core		0.572006		0.267715
162359-55-9	Fingolimod (FTY720)	Concentration tested	0.97uM	2.91uM	4.85uM	9.7uM
		Z-core	0.169074	0.120865	-0.0809541	-0.0711296
35109-60-5	2,3-Dibromopropyl 2,4,6-tribromophenyl ether (TBP-DBPE)	Concentration tested		1.5uM		5uM
		Z-core		-0.232263		0.00805452
78-42-2	Tris(2-ethylhexyl) phosphate (TEHP)	Concentration tested		0.3uM		1uM
		Z-core		0.0919626		0.335133
122-19-0	Benzyldimethyloctadecylammonium Chloride	Concentration tested		0.3uM		1uM
		Z-core		-0.344648		-0.0735004
19186-97-1	tris(Tribromoneopentyl) phosphate (TTBNP)	Concentration tested		0.3uM		1uM
		Z-core		-0.517981		-0.243795
23488-38-2	2,3,5,6-Tetrabromo-p-xylene (TBX)	Concentration tested		0.3uM		1uM
		Z-core		-0.189552		0.480843
12427-38-2	Maneb	Concentration tested		0.3uM		1uM
		Z-core		0.0703331		-0.284843
136470-78-5	Abacavir	Concentration tested		0.3uM		1uM
		Z-core		0.736582		0.494489
